# Reconstruct a eukaryotic chromosome arm by *de novo* design and synthesis

**DOI:** 10.1101/2022.10.04.509869

**Authors:** Shuangying Jiang, Zhouqing Luo, Kang Yu, Shijun Zhao, Zelin Cai, Wenfei Yu, Hui Wang, Li Cheng, Zhenzhen Liang, Hui Gao, Marco Monti, Daniel Schindler, Linsen Huang, Cheng Zeng, Weimin Zhang, Chun Zhou, Yuanwei Tang, Tianyi Li, Yingxin Ma, Yizhi Cai, Jef D. Boeke, Junbiao Dai

## Abstract

The genome of an organism is inherited from its ancestor and keeps evolving over time, however, how much the current version could be altered remains unknown. Here, we use the left arm of chromosome XII (*chrXIIL*) as an example to probe the genome plasticity in *Saccharomyces cerevisiae*. A neochromosome was designed to harbor originally dispersed genes. The essentiality of sequences in *chrXIIL* was dissected by targeted DNA removal, chromosome truncation and random deletion. Notably, 12 genes were sufficient for survival, while 25 genes are required to retain robust fitness. Next, we demonstrated these genes could be reconstructed using synthetic regulatory sequences and recoded open-reading frames with “one-amino-acid-one-codon” strategy. Finally, we built a neochromsome, which could substitute for *chrXIIL* for cell viability, with these reconstructed genes. Our work not only highlights the high plasticity of yeast genome, but also illustrates the possibility of making functional chromosomes with completely artificial sequences.

**HIGHLIGHTS:**

1. A neochromosome was designed to facilitate the assembly of exogenous DNA for stable expression in yeast
2. The left arm of *chrXII* could be minimized to just 12 genes to maintain viability, but additional genes were required to retain robust fitness
3. Comprehensive recoding and transcriptional refactoring using artificial regulatory sequences produced a functional chromosome arm
4. A completely reconstructed neochromosome could replace the *chrXIIL* to maintain comparable fitness
