## Supplementary material for "Reconstruct a eukaryotic chromosome arm by *de novo* design and synthesis": Table S1 The designed sequences of neochromosomes. Related to Figure 1, Figure 3 and Figure 5

### Sheet: Sheet1
Designed seqeuences	ptWT10	ptWT10U	ptWT12	ptWT18	ptWT25	ptSYN10	ptSYN12	ptSYN24
Location: 1-32000	CACACACACCACACCCACACCACACACACACCACACCCACACCACACCCACACACACCCACACCCACACACCACACCCACACACACACCCACACCCACACACCACACCCACACCACACACCACACCCACACACCACACCCACACACCACACCCACACACCCACACCCACACATAACTTCGTATAATGTACATTATACGAAGTTATCACATCATTATGCACGGCACTTGCCTCAGCGGTCTATACCCTGTGCCATTTACCCATAACTCCCACGATTATCCACATTTTAATATCTATATCTCATTCGGCGGCCCCAAATATTGTATAACTGCTCTTAATACATACGTTATACCACTTTTACACCATATACTAACCACTCAATTTATATACACTTATGTCAA…	CACACACACCACACCCACACCACACACACACCACACCCACACCACACCCACACACACCCACACCCACACACCACACCCACACACACACCCACACCCACACACCACACCCACACCACACACCACACCCACACACCACACCCACACACCACACCCACACACCCACACCCACACATAACTTCGTATAATGTACATTATACGAAGTTATCACATCATTATGCACGGCACTTGCCTCAGCGGTCTATACCCTGTGCCATTTACCCATAACTCCCACGATTATCCACATTTTAATATCTATATCTCATTCGGCGGCCCCAAATATTGTATAACTGCTCTTAATACATACGTTATACCACTTTTACACCATATACTAACCACTCAATTTATATACACTTATGTCAA…	CACACACACCACACCCACACCACACACACACCACACCCACACCACACCCACACACACCCACACCCACACACCACACCCACACACACACCCACACCCACACACCACACCCACACCACACACCACACCCACACACCACACCCACACACCACACCCACACACCCACACCCACACATAACTTCGTATAATGTACATTATACGAAGTTATCACATCATTATGCACGGCACTTGCCTCAGCGGTCTATACCCTGTGCCATTTACCCATAACTCCCACGATTATCCACATTTTAATATCTATATCTCATTCGGCGGCCCCAAATATTGTATAACTGCTCTTAATACATACGTTATACCACTTTTACACCATATACTAACCACTCAATTTATATACACTTATGTCAA…	CACACACACCACACCCACACCACACACACACCACACCCACACCACACCCACACACACCCACACCCACACACCACACCCACACACACACCCACACCCACACACCACACCCACACCACACACCACACCCACACACCACACCCACACACCACACCCACACACCCACACCCACACATAACTTCGTATAATGTACATTATACGAAGTTATCACATCATTATGCACGGCACTTGCCTCAGCGGTCTATACCCTGTGCCATTTACCCATAACTCCCACGATTATCCACATTTTAATATCTATATCTCATTCGGCGGCCCCAAATATTGTATAACTGCTCTTAATACATACGTTATACCACTTTTACACCATATACTAACCACTCAATTTATATACACTTATGTCAA…	CACACACACCACACCCACACCACACACACACCACACCCACACCACACCCACACACACCCACACCCACACACCACACCCACACACACACCCACACCCACACACCACACCCACACCACACACCACACCCACACACCACACCCACACACCACACCCACACACCCACACCCACACATAACTTCGTATAATGTACATTATACGAAGTTATCACATCATTATGCACGGCACTTGCCTCAGCGGTCTATACCCTGTGCCATTTACCCATAACTCCCACGATTATCCACATTTTAATATCTATATCTCATTCGGCGGCCCCAAATATTGTATAACTGCTCTTAATACATACGTTATACCACTTTTACACCATATACTAACCACTCAATTTATATACACTTATGTCAA…	CACACACACCACACCCACACCACACACACACCACACCCACACCACACCCACACACACCCACACCCACACACCACACCCACACACACACCCACACCCACACACCACACCCACACCACACACCACACCCACACACCACACCCACACACCACACCCACACACCCACACCCACACATAACTTCGTATAATGTACATTATACGAAGTTATCACATCATTATGCACGGCACTTGCCTCAGCGGTCTATACCCTGTGCCATTTACCCATAACTCCCACGATTATCCACATTTTAATATCTATATCTCATTCGGCGGCCCCAAATATTGTATAACTGCTCTTAATACATACGTTATACCACTTTTACACCATATACTAACCACTCAATTTATATACACTTATGTCAA…	CACACACACCACACCCACACCACACACACACCACACCCACACCACACCCACACACACCCACACCCACACACCACACCCACACACACACCCACACCCACACACCACACCCACACCACACACCACACCCACACACCACACCCACACACCACACCCACACACCCACACCCACACATAACTTCGTATAATGTACATTATACGAAGTTATCACATCATTATGCACGGCACTTGCCTCAGCGGTCTATACCCTGTGCCATTTACCCATAACTCCCACGATTATCCACATTTTAATATCTATATCTCATTCGGCGGCCCCAAATATTGTATAACTGCTCTTAATACATACGTTATACCACTTTTACACCATATACTAACCACTCAATTTATATACACTTATGTCAA…	CACACACACCACACCCACACCACACACACACCACACCCACACCACACCCACACACACCCACACCCACACACCACACCCACACACACACCCACACCCACACACCACACCCACACCACACACCACACCCACACACCACACCCACACACCACACCCACACACCCACACCCACACATAACTTCGTATAATGTACATTATACGAAGTTATCACATCATTATGCACGGCACTTGCCTCAGCGGTCTATACCCTGTGCCATTTACCCATAACTCCCACGATTATCCACATTTTAATATCTATATCTCATTCGGCGGCCCCAAATATTGTATAACTGCTCTTAATACATACGTTATACCACTTTTACACCATATACTAACCACTCAATTTATATACACTTATGTCAA…
Location: 32001-64000	TCGTTTCTATTATGAATTTCATTTATAAAGTTTATGTACAAATATCATAAAAAAAGAGAATCTTTTTAAGCAAGGATTTTCTTAACTTCTTCGGCGACAGCATCACCGACTTCGGTGGTACTGTTGGAACCACCTAAATCACCAGTTCTGATACCTGCATCCAAAACCTTTTTAACTGCATCTTCAATGGCCTTACCTTCTTCAGGCAAGTTCAATGACAATTTCAACATCATTGCAGCAGACAAGATAGTGGCGATAGGGTtgACCTTATTCTTTGGCAAATCTGGAGCAGAACCGTGGCATGGTTCGTACAAACCAAATGCGGTGTTCTTGTCTGGCAAAGAGGCCAAGGACGCAGATGGCAACAAACCCAAGGAACCTGGGATAACGGAGGCTTCA…	GGTCATAGCTGTTTCCTGAGATTGTACTGAGAGTGCACCATATCGACTACGTCGTtAAGGCCGTTTCTGACAGAGTAAAATTCTTGAGGGAACTTTCACCATTATGGGAAATGgTTCAAGAAGGTATTGACTTAAACTCCATCAAATGGTCAGGTCATTGAGTGTTTTTTATTTGTTGTATTTTTTTTTTTTTAGAGAAAATCCTCCAATATatAAATTAGGAATCaTAGTTTCATGATTTTCTGTTACACCTAACTTTTTGTGTGGTGCCCTCCTCCTTGTCAATATTAATGTTAAAGTGCAATTCTTTTTCCTTATCACGTTGAGCCATTAGTATCAATTTGCTTACCTGTATTCCTTTACATCCTCCTTTTTCTCCTTCTTGATAAATGTATGTAG…	CCTTCTAGCCAAAATCCTTAAAGTTCTTGCTGGCGTACTGGCTGCGCTAATCAGCTCGGGGGATATCTTCTTATATGATCTTATTGCCGGTTTTACTTTTTGAAGATAGTAATTCGGGTCGATTGATAATATAAATTCTAATATTATTTTTGTAATATCTCTAACGCTTACCCTCGTATTACAATAACCATTAGTGTCTGCCTTTGATACAAATATTAACCGTTCGGCATCTGCTTCATCCCAAAGCGTGACATACACATACACTTCTAATGAAAAAAAAACTTTTCCTTGGTGAAATAGACTAAAGAAGTGTTGAGTCTTGATCGTGCTTTTTGGGACCCTTTTGTCGTCCTTATTTGGGGTTACGACAGCATGGGTTTCTAACGGAATAGATTGCAA…	GCCTTCTAGCCAAAATCCTTAAAGTTCTTGCTGGCGTACTGGCTGCGCTAATCAGCTCGGGGGATATCTTCTTATATGATCTTATTGCCGGTTTTACTTTTTGAAGATAGTAATTCGGGTCGATTGATAATATAAATTCTAATATTATTTTTGTAATATCTCTAACGCTTACCCTCGTATTACAATAACCATTAGTGTCTGCCTTTGATACAAATATTAACCGTTCGGCATCTGCTTCATCCCAAAGCGTGACATACACATACACTTCTAATGAAAAAAAAACTTTTCCTTGGTGAAATAGACTAAAGAAGTGTTGAGTCTTGATCGTGCTTTTTGGGACCCTTTTGTCGTCCTTATTTGGGGTTACGACAGCATGGGTTTCTAACGGAATAGATTGCA…	CCTTCTAGCCAAAATCCTTAAAGTTCTTGCTGGCGTACTGGCTGCGCTAATCAGCTCGGGGGATATCTTCTTATATGATCTTATTGCCGGTTTTACTTTTTGAAGATAGTAATTCGGGTCGATTGATAATATAAATTCTAATATTATTTTTGTAATATCTCTAACGCTTACCCTCGTATTACAATAACCATTAGTGTCTGCCTTTGATACAAATATTAACCGTTCGGCATCTGCTTCATCCCAAAGCGTGACATACACATACACTTCTAATGAAAAAAAAACTTTTCCTTGGTGAAATAGACTAAAGAAGTGTTGAGTCTTGATCGTGCTTTTTGGGACCCTTTTGTCGTCCTTATTTGGGGTTACGACAGCATGGGTTTCTAACGGAATAGATTGCAA…	TTGGATACTTGAAAATTGTGCCCAATGGTAAATCAACTTGCAGCTTTTTCTTTAAGGTAAAAATCATTTTGGTAGCCAAGATAGAATGACCACCTAAATCGAAAAACGAATCATCTGGTGATACAGATGCTGGCTTGGTAGGTAATATACTTAACCATAAGTCTCTAACCTCGCGCTCAACATTGGTAAACTGAGAGTCGTCAGTTTCAGAAACTGTATTTTCAGCTACCAAATTTAATTGCTTGGGAGTTGGGAATTGAAGTTTAGGCTTATCAACTTTACCATTTGGATTCAATGGTAGTTTATCCATAACCACAATCAAGGAAGGCATAGCATAGCTAGCCAATCTTTTCTTTAAGAAAGTCCTGATGTCCTTGGATAAAAGATGGTAACCGATTA…	CGATTTAGCGTGACAGCCCCAGGGAACCCACAAAATGTGATCGCAGTCCATCCGATCGTACACAGAAAGGAAGGGCCCCATACACCGACGCACCTGTTTACCCGTCGTATGCACAAACGAGCCGCACGAACCAGAGAGCATAAAGAAGACCTCTAGTTCCTTCGGAGAGACGGAGTCACTGCCAACCGAGACGGTCATAGCTGTTTCCTGAGATTGTACTGAGAGTGCACCATATCGACTACGTCGTtAAGGCCGTTTCTGACAGAGTAAAATTCTTGAGGGAACTTTCACCATTATGGGAAATGgTTCAAGAAGGTATTGACTTAAACTCCATCAAATGGTCAGGTCATTGAGTGTTTTTTATTTGTTGTATTTTTTTTTTTTTAGAGAAAATCCTCC…	caagaaaaccacgctgaatgtgaagacaagccaaagccatgttgtgtttgtaagccagaaaaggaagaaagagacacctgtatcttgttcaacggtcaagactctgaaaagtgtaaggaattcatcgaaaagtacaaggaatgtatgaagggttacggtttcgaagttccatctgctaactagcTATATAACTGTCTAGAAATAAAGACGTTGAGTCCGTTGAGAGTATCATCGAGTATCATCTTTCAAACTAAAGTCATATAATTTCTAAAACAACAGAACTTTGCTCTTAAGCAACTAATGCAAGAAGGATCATACGTTTGCGGAATGATTTGTAGGGCAATTCCTACAGCTCGACCCTCACGCCGGAGACTCATGGCGAACATAGGACGCCACCTG…
Location: 64001-96000					CGGCAGTGGCCGGTAGAGTCACGTCTACCGCGGTGCTCAATGACCGGGACTAAAGAGGCGAAGATTATGGTGTGTGACCCGTTATGCCCGAGTTCGGTCAGAGCGTCATTGCGAGTAGTCGATTGCTTTCTCAATCTCCGAGCGATTTAGCGTGACAGCCCCAGGGAACCCACAAAATGTGATCGCAGTCCATCCGATCGTACACAGAAAGGAAGGGCCCCATACACCGACGCACCTGTTTACCCGTCGTATGCACAAACGAGCCGCACGAACCAGAGAGCATAAAGAAGACCTCTAGTTCCTTCGGAGAGACGGAGTCACTGCCAACCGAGACGGTCATAGCTGTTTCCTGAGATTGTACTGAGAGTGCACCATATCGACTACGTCGTtAAGGCCGTT…
