## Supplementary material for "Reconstruct a eukaryotic chromosome arm by *de novo* design and synthesis": Table S2 The information used to identify the nonessential gene set. Related to Figure 3

### Sheet: Sheet1
Table S2 The information used to identify the nonessential gene set. Related to Figure 3					Red indicates essential genes; purple indicates the genes in telomere
Gene in Chr.XIIL	Gene remained in ZLY348	Genetic interaction number a, b	Affecting vegetative or respiratory growth b	Gene selected	a Genetic interaction number is for how many genes have genetic interaction with indicated gene. (23 April 2021)
YLL006W	ü	602	VR	ü	b Data is from SGD: https://www.yeastgenome.org.
YLL002W	ü	562	V	ü	c Dubious genes
YLL049W	ü	440		ü	d pseudogene
YLL039C	ü	365	VR	ü	R: absent repiratory growth at 30℃ when deleted
YLL043W	ü	347	V	ü	V: decreased vegetative growth when deleted
YLL040C		313	R	ü
YLL045C	ü	269	V	ü
YLL023C		205
YLL019C	ü	202
YLL009C	ü	198	R	ü
YLL038C	ü	187	V	ü
YLL001W	ü	176
YLL029W	ü	169
YLL014W	ü	160
YLL021W		144
YLL041C		142	R
YLL032C	ü	135
YLL042C	ü	132	VR	ü
YLL010C	ü	121
YLL033W	ü	121	VR	ü
YLL013C	ü	117
YLL015W	ü	104
YLL053C		95
YLL024C		92
YLL006W-A	ü	84
YLL005C	ü	80
YLL007C	ü	80
YLL046C		80
YLL066W-B		69
YLL028W	ü	66	V	ü
YLL026W		65
YLL027W	ü	61	VR	ü
YLL048C		57
YLL056C		48
YLL058W		46
YLL055W		44
YLL057C		44
YLL012W	ü	40
YLL054C		40
YLL018C-A	ü	38	VR	ü
YLL063C		27
YLL017Wd	ü	25
YLL061W		25
YLL016Wd	ü	24
YLL025W	ü	24
YLL060C		24
YLL022C		23
YLL051C	ü	21
YLL062C		15
YLL052C		9
YLL064C	ü	--
YLL030C	ü	--	V	ü
YLL066C		--
YLL067C		--
YLL019W-Ac		--
YLL020Cc	ü	--
YLL037Wc	ü	--
YLL044Wc	ü	--
YLL047Wc		--
YLL059Cc		--
YLL065Wc		--
YLL066W-Ac		--
YLL067W-Ac		--
