## Supplementary material for "Reconstruct a eukaryotic chromosome arm by *de novo* design and synthesis": Table S3 Differentially expressed genes in yWT25. Related to Figure 3

### Sheet: Sheet1
Table S3. Differentially expressed genes in yWT25. Related to Figure 3
	yWT25 vs BY4742
	Row.names	log2FoldChange	pvalue	padj	abslog2FoldChange	log10padj
1	YCL018W	9.18203	3.98108e-14	9.23291e-12	9.18203	11.0347
2	YLL030C	7.16826	2.02382e-08	1.47647e-06	7.16826	5.83078
3	YLL042C	4.13853	1.59104e-23	1.31784e-20	4.13853	19.8801
4	YLL031C	3.98097	1.1987e-47	4.55881e-44	3.98097	43.3411
5	YOR153W	3.95033	1.57255e-47	4.55881e-44	3.95033	43.3411
6	YOR383C	3.76768	3.55514e-28	5.15318e-25	3.76768	24.2879
7	YLL009C	3.03585	1.33227e-19	7.12025e-17	3.03585	16.1475
8	YMR303C	2.90918	1.28027e-17	4.94868e-15	2.90918	14.3055
9	YHL047C	2.76998	3.51625e-24	3.39787e-21	2.76998	20.4688
10	YBL075C	2.59696	1.65418e-10	1.91819e-08	2.59696	7.71711
11	YEL070W	2.53015	1.20809e-14	3.06393e-12	2.53015	11.5137
12	YKL161C	2.52995	4.9342e-12	7.52855e-10	2.52995	9.12329
13	YER058W	2.46121	2.87358e-11	3.96691e-09	2.46121	8.40155
14	YIL070C	2.42202	1.23029e-15	3.96291e-13	2.42202	12.402
15	YCL042W	2.35095	5.29083e-07	2.73895e-05	2.35095	4.56242
16	YHR209W	2.28503	1.05745e-13	2.27078e-11	2.28503	10.6438
17	YML125C	2.26936	1.44111e-10	1.70521e-08	2.26936	7.76822
18	YLR205C	2.1618	5.6781e-11	7.31591e-09	2.1618	8.13573
19	YKL163W	2.0965	1.23138e-12	2.30308e-10	2.0965	9.63769
20	YLL028W	2.079	2.03841e-07	1.14745e-05	2.079	4.94027
21	YFL037W	2.05844	7.57579e-15	2.09164e-12	2.05844	11.6795
22	YPR204W	2.05399	2.3036e-07	1.27202e-05	2.05399	4.8955
23	YJL219W	1.99049	1.26912e-06	5.66026e-05	1.99049	4.24716
24	YPL171C	1.94381	2.73303e-08	1.95631e-06	1.94381	5.70856
25	YOR382W	1.90481	1.8929e-07	1.07599e-05	1.90481	4.96819
26	YHR116W	1.81574	6.91517e-09	5.27555e-07	1.81574	6.27773
27	YJR045C	1.80736	5.55229e-11	7.31591e-09	1.80736	8.13573
28	YMR169C	1.79198	1.84564e-07	1.0701e-05	1.79198	4.97058
29	YGR256W	1.79034	2.6532e-09	2.22946e-07	1.79034	6.6518
30	YGL068W	1.76924	3.42404e-09	2.7573e-07	1.76924	6.55952
31	YNL185C	1.76595	8.6056e-07	4.05652e-05	1.76595	4.39185
32	YDR406W	1.73003	2.23926e-09	1.9093e-07	1.73003	6.71913
33	YKR085C	1.72726	6.3479e-08	4.1824e-06	1.72726	5.37857
34	YNR037C	1.72454	1.56272e-07	9.53753e-06	1.72454	5.02056
35	YOL158C	1.7163	7.67709e-11	9.47058e-09	1.7163	8.02362
36	YFL054C	1.69335	4.44542e-09	3.53076e-07	1.69335	6.45213
37	YEL065W	1.68748	2.80887e-07	1.5364e-05	1.68748	4.8135
38	YLR044C	1.60648	2.86465e-07	1.55226e-05	1.60648	4.80903
39	YDL223C	1.60231	4.9893e-08	3.40329e-06	1.60231	5.4681
40	YOL047C	1.57361	1.01671e-06	4.75396e-05	1.57361	4.32294
41	YPR047W	1.54235	6.80096e-08	4.43056e-06	1.54235	5.35354
42	YGL008C	1.53228	2.13306e-10	2.37836e-08	1.53228	7.62372
43	YLR203C	1.52947	5.66331e-08	3.77424e-06	1.52947	5.42317
44	YDL100C	1.47331	4.9273e-07	2.57374e-05	1.47331	4.58944
45	YGL143C	1.45581	2.18778e-06	9.19185e-05	1.45581	4.0366
46	YOL023W	1.44486	7.10354e-07	3.49037e-05	1.44486	4.45713
47	YIL075C	1.36801	1.87112e-07	1.07413e-05	1.36801	4.96894
48	YCL043C	1.29694	1.15532e-07	7.19417e-06	1.29694	5.14302
49	YIR039C	1.29323	1.18507e-06	5.368e-05	1.29323	4.27019
50	YHR027C	1.26805	2.2456e-06	9.29998e-05	1.26805	4.03152
51	YOR007C	1.26124	1.49703e-06	6.5756e-05	1.26124	4.18206
52	YIL022W	1.2151	1.26292e-06	5.66026e-05	1.2151	4.24716
53	YKL141W	-1.23304	7.92721e-07	3.83016e-05	1.23304	4.41678
54	YPR036W-A	-1.25712	1.09613e-06	5.00421e-05	1.25712	4.30066
55	YNL052W	-1.2799	1.85159e-06	8.01156e-05	1.2799	4.09628
56	YDR298C	-1.29358	1.90613e-06	8.06695e-05	1.29358	4.09329
57	YLR266C	-1.35674	6.23924e-07	3.14566e-05	1.35674	4.50229
58	YIL050W	-1.39353	1.16635e-07	7.19417e-06	1.39353	5.14302
59	YGR122W	-1.41826	1.74654e-06	7.61387e-05	1.41826	4.11839
60	YLR267W	-1.4247	1.89671e-06	8.06695e-05	1.4247	4.09329
61	YDR529C	-1.42966	8.57071e-07	4.05652e-05	1.42966	4.39185
62	YFL030W	-1.43961	4.07448e-07	2.15932e-05	1.43961	4.66568
63	YER091C	-1.4788	1.72483e-07	1.03098e-05	1.4788	4.98675
64	YCL064C	-1.48604	1.34995e-09	1.20502e-07	1.48604	6.91901
65	YBL029C-A	-1.53689	5.36421e-07	2.75236e-05	1.53689	4.56029
66	YKL016C	-1.53836	2.89954e-09	2.36782e-07	1.53836	6.62565
67	YJR077C	-1.54121	7.525e-10	7.57811e-08	1.54121	7.12044
68	YGL117W	-1.56989	8.26553e-07	3.96062e-05	1.56989	4.40224
69	YPR020W	-1.57419	7.02034e-07	3.47897e-05	1.57419	4.45855
70	YDR046C	-1.57956	1.01278e-07	6.38271e-06	1.57956	5.19499
71	YBR033W	-1.61222	1.02986e-06	4.77691e-05	1.61222	4.32085
72	YBR039W	-1.61919	1.35092e-09	1.20502e-07	1.61919	6.91901
73	YHR001W-A	-1.63049	2.03721e-08	1.47647e-06	1.63049	5.83078
74	YML006C	-1.66976	1.06785e-06	4.91382e-05	1.66976	4.30858
75	YPR002W	-1.67592	6.95507e-08	4.48061e-06	1.67592	5.34866
76	YGR183C	-1.70461	5.75841e-10	6.07041e-08	1.70461	7.21678
77	YCL025C	-1.71513	2.16689e-07	1.20804e-05	1.71513	4.91792
78	YEL024W	-1.71793	9.56907e-10	9.40364e-08	1.71793	7.0267
79	YDL129W	-1.73037	1.77288e-07	1.04889e-05	1.73037	4.97927
80	YDR492W	-1.75449	2.2323e-06	9.29998e-05	1.75449	4.03152
81	YMR042W	-1.79655	1.80773e-07	1.05871e-05	1.79655	4.97522
82	YEL071W	-1.80271	3.22876e-08	2.28297e-06	1.80271	5.6415
83	YDL181W	-1.88079	1.09071e-09	1.03671e-07	1.88079	6.98434
84	YKL216W	-1.92337	8.04095e-08	5.12324e-06	1.92337	5.29046
85	YDL214C	-1.96131	5.09079e-08	3.43214e-06	1.96131	5.46443
86	YLR395C	-1.96673	9.28057e-11	1.12102e-08	1.96673	7.95039
87	YGL187C	-2.00117	3.12997e-14	7.5615e-12	2.00117	11.1214
88	YDR123C	-2.01792	3.14705e-07	1.6895e-05	2.01792	4.77224
89	YGL162W	-2.0356	6.55952e-09	5.07095e-07	2.0356	6.29491
90	YHR139C-A	-2.05821	1.89782e-06	8.06695e-05	2.05821	4.09329
91	YBR296C	-2.07753	2.1107e-10	2.37836e-08	2.07753	7.62372
92	YFR033C	-2.0939	1.7692e-12	3.10842e-10	2.0939	9.50746
93	YDR377W	-2.10205	1.21543e-14	3.06393e-12	2.10205	11.5137
94	YPL061W	-2.11812	3.69573e-08	2.58167e-06	2.11812	5.5881
95	YNR002C	-2.13039	3.04812e-15	9.30158e-13	2.13039	12.0314
96	YPL058C	-2.15627	4.09667e-07	2.15932e-05	2.15627	4.66568
97	YLL006W	-2.17581	2.36043e-10	2.58222e-08	2.17581	7.58801
98	YPL274W	-2.23069	1.18587e-11	1.67699e-09	2.23069	8.77547
99	YER073W	-2.23469	5.42292e-07	2.75808e-05	2.23469	4.55939
100	YGR067C	-2.36225	3.58491e-12	5.77369e-10	2.36225	9.23855
101	YKL120W	-2.37294	1.14798e-09	1.07355e-07	2.37294	6.96918
102	YER188W	-2.37922	1.25095e-09	1.15127e-07	2.37922	6.93882
103	YKL217W	-2.40536	2.25876e-12	3.85185e-10	2.40536	9.41433
104	YGL055W	-2.52913	2.27918e-13	4.71953e-11	2.52913	10.3261
105	YCR005C	-2.5538	5.47136e-17	1.98268e-14	2.5538	13.7027
106	YJR150C	-2.65062	7.4422e-11	9.38041e-09	2.65062	8.02778
107	YJR095W	-2.72784	6.57906e-07	3.28839e-05	2.72784	4.48302
108	YAR035W	-2.77463	6.81475e-15	1.9756e-12	2.77463	11.7043
109	YBL015W	-2.78854	5.8405e-23	4.2329e-20	2.78854	19.3734
110	YER024W	-3.18506	7.66261e-21	4.93643e-18	3.18506	17.3066
111	YGL009C	-3.27519	6.13321e-36	1.18534e-32	3.27519	31.9262
112	YHR136C	-3.78476	3.11685e-13	6.23155e-11	3.78476	10.2054
113	YBR088C	-7.37547	1.4404e-06	6.37516e-05	7.37547	4.19551
114	YLL057C	-7.50656	7.25906e-07	3.53681e-05	7.50656	4.45139
115	YLL005C	-7.90059	1.61928e-07	9.77975e-06	7.90059	5.00967
116	YLL007C	-8.22357	3.82739e-08	2.64181e-06	8.22357	5.5781
117	YLL014W	-8.57625	9.68155e-09	7.19662e-07	8.57625	6.14287
118	YLL054C	-8.60299	7.95255e-09	5.98817e-07	8.60299	6.22271
119	YLL056C	-8.66232	6.19813e-09	4.85632e-07	8.66232	6.31369
120	YLL058W	-8.89269	2.78997e-09	2.31089e-07	8.89269	6.63622
121	YLL022C	-8.89474	2.16484e-09	1.90178e-07	8.89474	6.72084
122	YLL021W	-9.13403	7.58073e-10	7.57811e-08	9.13403	7.12044
123	YLL032C	-9.16129	5.98422e-10	6.1958e-08	9.16129	7.2079
124	YLL062C	-9.27151	5.47859e-10	5.88239e-08	9.27151	7.23045
125	YLL051C	-9.81104	3.00681e-11	4.0543e-09	9.81104	8.39208
126	YLL048C	-10.0711	9.85701e-12	1.42877e-09	10.0711	8.84504
127	YLL001W	-10.1614	5.90704e-12	8.7818e-10	10.1614	9.05642
128	YLL061W	-10.2274	2.20044e-09	1.9042e-07	10.2274	6.72029
129	YLL060C	-10.2717	4.77333e-12	7.47993e-10	10.2717	9.1261
130	YLL055W	-10.3272	2.82997e-12	4.68805e-10	10.3272	9.32901
131	YLL013C	-10.4203	1.49183e-12	2.70301e-10	10.4203	9.56815
132	YLL015W	-10.5327	7.84895e-13	1.51694e-10	10.5327	9.81903
133	YLL010C	-10.9889	8.13689e-14	1.81453e-11	10.9889	10.7412
134	YLR303W	-11.3263	1.03964e-09	1.00464e-07	11.3263	6.99799
135	YLL024C	-12.2524	2.66096e-16	9.07545e-14	12.2524	13.0421
136	YLL023C	-12.6919	7.50468e-18	3.10801e-15	12.6919	14.5075
137	YLL041C	-12.925	1.12726e-18	5.02756e-16	12.925	15.2986
138	YLL029W	-13.2864	1.66737e-19	8.05618e-17	13.2864	16.0939
139	YLL019C	-13.3018	1.35086e-19	7.12025e-17	13.3018	16.1475
140	YLL026W	-15.0096	1.17437e-24	1.3618e-21	15.0096	20.8659
