## Supplementary material for "Reconstruct a eukaryotic chromosome arm by *de novo* design and synthesis": Table S4 Sequences of reconstructed TUs. Related to Figure 4 and Figure S4.

### Sheet: Sheet1
Table S4. Sequences of reconstructed TUs. Related to Figure 4 and Figure S4.		Sequence identities			Green is for promoter sequence (Pro), black is for ORF sequence, blue is for terminator sequence (Ter).
Name	sequence	ORF	Pro	Ter	The sequence identities were calculated by blasting the reconstructed sequences with their corresponding wild type sequences.
pSWI6-synYLL003W-tNM13	ggctgtgtaagcttttgtcactgtcttctgcttcactctcgccgccaatctccttcttaaacgcttcaatagtatcaagaagttctgtcgctagtgcggtcatctcttgcgaccgatcttcttcactcagtatcaattccaccgcatataactgaagatagtatccgatgatccctaacccaactttgtcaaaatccttcgctgtagcgacaacccttgcagcgttactagccatagaatttatttaaaatgtggacaattagtttctaaaaattgaatcaaataaaataagaaagcttattgttcctttttttgtcttcatctggaccgtttggataagatcattcaccaaatcttagtttttttttttagtttccttctccaacgatttcataataa…	0.75	0	0
pD4C-syn004W-tSYNTH2	ggctggcgcgcctgtgcgggtgtagcatgtgattaattaacttgtaatattctaatcaagcttataaaagcgcggtggctccattaaattgctccttcctaaaaaaagcatcgaaaaaatctagaaagatgtctgacttgaaccaatctaagaagatgaacgtttctgaattcgctgacgctcaaagatctcactacaccgtttacccatctttgccacaatctaacaagaacgacaagcacatcccattcgttaagttgttgtctggtaaggaatctgaagttaacgttgaaaagagatgggaattgtaccaccaattgcactctcacttccacgaccaagttgaccacatcatcgacaacatcgaagctgacttgaaggctgaaatctctgacttgt…	0.75	0	0
pA-syn008W- tSYNTH7	ggctggcgcgccgggggcggtgttaattaacttgtaatattctacccaagcttataaaagggtccctgggtttgcgtactttatccgtcaaaaaaagcatcgaaaaaatctagaaagatggttgttggtaccaagaagtactctaacttggacttcgttccaaccatctctgactctgaagacgacgttccaatcttggactcttctgacgacgaaaaggttgaagctaagaagaccaccaagaagagaaagggtaagaacaacaagaagaaggtttctgaaggtgacaacttggacgaagacgttcacgaagacttggacgctggtttcaagttcgacttggacgctgacgacaccacctctaacttccaaggttggaacttcttggctgaaggtgaa…	0.8	0	0
pC2D-syn011W-tSYNTH27	ggctggcgcgccgggcaggtgaccacagaggggcttaattaagcccctctgtggctatcgcaaaggcgcgccgtagtgccgcccacagaggggcttaattaacttgtaatattctaatcaagcttataaaagcaatacttgggtcgacttgttatacgcggaaaaaaaagcatcgaaaaaatctagaaagatgaagatcaagaccatcaagagatctgctgacgactacgttccagttaagtctacccaagaatctcaaatgccaagaaacttgaacccagaattgcacccattcgaaagagctagagaatacaccaaggctttgaacgctaccaagttggaaagaatgttcgctaagccattcgttggtcaattgggttacggtcacagagatggtgt…	0.79	0	0
pFEC-syn018C-tSYNTH29	ggctggcgcgcccctccttgaaactgaaattttagcatgtgattaattaacttgtaatattctaatcaagcttataaaagagcactgttgggcgtgagtggaggcgccggaaaaaagcatcgaaaaaatctagaaagatgtctcaagacgaaaacatcgttaaggctgttgaagaatctgctgaaccagctcaagttatcttgggtgaagacggtaagccattgtctaagaaggctttgaagaagttgcaaaaggaacaagaaaagcaaagaaagaaggaagaaagagctttgcaattggaagctgaaagagaagctagagaaaagaaggctgctgctgaagacaccgctaaggacaactacggtaagttgccattgatccaatctagagactctgaca…	0.85	0	0
pFEC-wt031C-tSYNTH13	ggctggcgcgcccctccttgaaactgaaattttagcatgtgattaattaacttgtaatattctaatcaagcttataaaagagcactgttgggcgtgagtggaggcgccggaaaaaagcatcgaaaaaatctagaaagatggatgaaaagacaattaaaaagtcgattctttcatcttccaatgatgaaaaaataatatacaaatcgcgaataaagaaatttcaaaagaatcataaattttatattattctattggttttcatcgccattttacaattcatatcaatagcttttttcactcggggattcttactgtcaagacacgttcttgataatatttcctcacaaaacgaaacgagtaagttacctcctaggttcaacaaggcggtgattttggtta…	1	0	0
pB-syn034C-tSYNTH30	ggctggcgcgccgctcaacggcttaattaacttgtaatattctacccaagcttataaaagagcactgttgggcgtgagtggaggcgccggaaaaaagcatcgaaaaaatctagaaagatggttaaggttaagtctaagaagaactctttgacctcttctttggacaacaagatcgttgacttgatctacagattgttggaagaaaagaccttggacagaaagagatctttgagacaagaatctcaaggtgaagaaggtgaaaacaacgaaggtgaagaagacgaagacatcttcgaatctatgttcttcgctaaggacttgaccgctggtgaaatcttcaccttctgtttgaccaaggacttgtctttgcaaagagttaagaaggttgttttgcaaaag…	0.78	0	0
pD-syn035W-tSYNTH12	ggctggcgcgccacagaggggcttaattaacttgtaatattctacccaagcttataaaagaacgatctaccgactgtttcgcagagggccaaaaaagcatcgaaaaaatctagaaagatggttatcgactctaagcaagacttgccacaatacaccaaggactctggttctgaatctgactctgactcttctaacaacttcatcgttgaatctccatctatcccatcttctaagtctgctaccgttgttttgaactctgaagaatacgaagacgacgaaggtgacgacttgaacggtttggacgctgaattgatcgacaacatcacctacgaaggtgacgaagacgaaaccatgttcgttggtttgaaggaaaagcaaaagttgcacttgtctggtgtt…	0.77	0	0
pE-syn036C-tSYNTH23	ggctggcgcgccactgaaatttttaattaacttgtaatattctacccaagcttataaaagccgatagggtgggcgaaggggcgcaggtccaaaaaagcatcgaaaaaatctagaaagatgttgtgtgctatctctggtaaggttccaagaagaccagttttgtctccaaagtctagaaccatcttcgaaaagtctttgttggaacaatacgttaaggacaccggtaacgacccaatcaccaacgaaccattgtctatcgaagaaatcgttgaaatcgttccatctgctcaacaagcttctttgaccgaatctaccaactctgctaccttgaaggctaactactctatcccaaacttgttgacctctttgcaaaacgaatgggacgctatcatgttggaa…	0.76	0	0
pCLB-syn050C-tSYNTH6	ggctggcgcgccagtggaattattagaatgaccactactccttctaatcaaacacgcggaaatagccgccaaaagacagattttattccaaatgcgggtaactatttgtataatatgtttacatattgagcccgtttaggaaagtgcaagttcaaggcactaatcaaaaaaggagatttgtaaatatagcgaccgaatcaggaaaaggtcaacaacgaagttcgcgatatggatgaacttcggtgcctgtccttaattaacggaagcttataaaagggcgctgcgtaaggagtgctgccaggtggtaaaaaaagcatcgaaaaaatctagaaagatgtctagatctggtgttgctgttgctgacgaatctttgaccgctttcaacgacttgaagttggg…	0.86	0	0
pF -syn002W-tGUO1	ggcgcgcccctccttgaattaattaacttgtaatattctacccaagcttataaaagggccttggtctgaaactcctgcgtctcgcgaaaaaagcatcgaaaaaatctagaaagatgtctttgaacgacttcttgtcttctgttttgccagtttctgaacaattcgaatacttgtctttgcaatctatcccattggaaacccacgctgttgttaccccaaacaaggacgacaagagagttccaaagtctaccatcaagacccaacacttcttctctttgttccaccaaggtaaggttttcttctctttggaagtttacgtttacgttaccttgtgggacgaagctgacgctgaaagattgatcttcgtttctaaggctgacaccaacggttactgtaaca…	0.74	0	0
pC-syn006W-tSYNTH8	ggcgcgcctagcatgtgattaattaacttgtaatattctacccaagcttataaaagcgtaggagtactcgatggtacagatgagcaaaaaaagcatcgaaaaaatctagaaagatgaccgactctgaaaacgaatctaccgaaaccgactctttgatgaccttcgacgactacatctctaaggaattgccagaacacttgcaaagattgatcatggaaaacttgaagggttctaccaccaacgacttgaagcaaacctctaacaactctgaattcaacgtttctaagaacggttctttcaagggtttggacgacgctatccaagctttgcaaatgcaatctgttttgcacccatcttctttgggttctttggctacctcttctaagttctctggttggt…	0.75	0	0
p1-syn009C-tSYNTER8	aactgagatacattgtacatggggaacattagtcaatcattaatcaagcgagtagttttcctacagttaatgtatgtcataatatttttaacacctaccagcctcgacgaccggcacccagacacccccgctcttgaccccgaccccacaccaagcttggggagggatacaagaccaccaagccggaccctaggaaatcctgtgtgttatactgctctgctccggaagaggccggttacagtgaattaatttaatcgacgaatcgatgaccgaaaccgacaagaagcaagaacaagaaaaccacgctgaatgtgaagacaagccaaagccatgttgtgtttgtaagccagaaaaggaagaaagagacacctgtatcttgttcaacggtcaagactctga…	0.85	0	0
p24-syn018C-A-tSYNTER10	ctaaagtcatataatttctaaaacaacagaactttgctcttaagcaactaatgcaagaaggatcatacgtttgcggaatgatttgtagggcaattcctacagctcgaccctcacgccggagactcatggcgaacataggacgccacctgccagctgccctacagtctcacgcgacgttctaaaatgcccctaggtatgctaattaggatgtcgctttataagttggtattaattccaagatcagtataccaattcgccaaggtcgatgtctggtaacccaggttcttctttgtctgctttaagaccaaccccaccagaaagaggttctttcccattggaccacgacggtgaatgtaccaagtacatgcaagaatacttgaagtgtatgcaattggttca…	0.79	0	0
p21-syn027W-tSYNTER19	ataagaggtcatactgtatgaagccacaaagcagatagatcaatcatgtttaacgaaaactgttaatcgaagattatttctttttttttttctctttcctttctcgacgcctagacttcaatccgcccatacgaaccgccgcattcgggagacacgtcagcaccagttcatacaaaaccacgtcaacacctaggttctgttttacttaatagaaagtgtcatcttgtattttatatctcttctttcttgtgtaaaattctttagatgatcaacaccggtagatctagaaactctgttttgttggctcacagattcttgtctaccggtggtttctggagaggtggtaccaacggtaccatgtctagaaccatcaacaacgttaacccattcaagttgaag…	0.77	0	0
p29-wt028W-tSYNTH15	ttgactgtattttcacccgtacatccacggatgtgttgggtttttgtttccgctttaccgtgcgggtgacgaccatgaccgagaggtctggttgcgaaagacctcgactatagtgcccacggcgactagcgacccagccatgaccaaggcaacccttctaggatacgcccacataaaaacagggttaacctagggagagagagagagagagaggcagaggaagaggcacatcattgcatttcttgaatattcgttttaattagcgatgatgtcggatcattctcccatttctaataaggaaaatcatctgctgccatcagactcgtcaagaagctcatccagcgatatgcattcgacgggcaccacgggaaccacaggcgtcgaacctgtagatttcac…	1	0	0
p25-syn030C-tSYNTER8	ggcttgcataatttgtactccagttcacatcagttgagtagagaatagctactgatcatataaacacccacacatatctataaatccgtacctttcctatatatatctcgaccaacgcgtcaacaattgcaacctaatacagtcagagatatacacagccactttagcatcccccagtacacaactagggctcctaggatcactttgacaacttcatcctttctgaaatattgaaataatcaagacactagatctgccttgtattgtcgatgtacttcgctttcaagggtttgtgtggtagaagattcttgccaatcgcttctttcttgaccatcttgaacagaatcttgttccaatactggttgttctacaactctttgaaggaagaaaagaccttcc…	0.77	0	0
p15-syn033W-tSYNTER6	aatttcgcgcacgaagcaaggtaccccaattcttgaaataactgaagtgggagcattacattgtgtgaactacgcgactactcagtgctagaagtcaaattactcgacgcgtgatgggaggccgctgcccggcctctcgtcccaacacgcaatcccatgattgtcagaacaaactaacactataacgtcctagggcggagtaacttactcagtttaatcctgtgtctatagtttatccatataatatttccaatatcgtaatagatgagaaagccatctatcaccatcaccaccgctaaggctatcatcaccccagactacaccttgatcaagtctcactctaagtaccaattgccatctagattccaaaagttggacgctgactctccagaaagatct…	0.75	0	0
p19-syn038C-tSYNTER21	agttgctttcatttcggcgtgatggtacggcacccacggtaccttacattattctcgaaaaatagctgcacgcttttccaggaataaaagaccgtgccactactcgacacgcaaatatctagcggaacacaatattaataaacgtttacccacttggcatcgccgcaatcccagtacccgacagtccacctaggtttgtcaaaatatctatataagatgcaaaatttctatacaacatcagttgcgtatccgttattgtcgttcgatgccattgttggacaccttcaagtctttcatccaatctccaaccgaatctaaggttaagcaagctaccaacgaagacgaaacctctggtgctaccggtaccttgatgaacgaaatctctatcttgacctactc…	0.75	0	0
p18-syn040C-tSYNTER22	agaaaaaataaaaaacagcgcattattaaggtttcatgactccgtattcgctgtcctacgtgtaaataggaagaagaaaaaagtgaaaaaggaagaacccttctcgacaaccgtgcccccatgtaactcgtttaacgcgggcggaggccccgttagagaatcggcaccagttatacaaaagaagtaatcctaggtccgaatatgtaaaattgaaatttctcttctttataatagaactaacaattgaactttccttttcttttgatgttggaatctttggctgctaacttgttgaacagattgttgggttcttacgttgaaaacttcgacccaaaccaattgaacgttggtatctggtctggtgacgttaagttgaagaacttgaagttgagaaaggac…	0.78	0	0
p11-syn042C-tSYNTH24	aacactctctgttaaaacctttaagagcagctcatcgcctatcctccaaggataaatttcaaaacacccaaacattagggttacccgtatatcgctacttcttctcgacctcaaagttccatggaacgcataagttgacttaactcccgaacacgtcccaccgtagccaaatctaacgcctccccagtgcctaggggtggcaaaagcacgatccgaccacaaaattgtactattacatatcacatggtatagcatacaagcaatagatgatcccataccaagaatggcactctcaattgcaatctttgtacgactctcaaatcttccacaactgggctttgtgtcaagacgttcacttgaacgacgaaaaggacggtttgttgttgagattgatcccaa…	0.74	0	0
p22-syn043W-tSTNTER9	tgcataatttgtactccagttcacatcagttgagtagagaatagctactgatcatataaacacccacacatatctataaatccgtacctttcctatatatatctcgacattcgtgaagggagtctggccctgcccgaaccctacgcatgtaacctggttgctataatgttacttggctaaaagaactacctaggatcactttgacaacttcatcctttctgaaatattgaaataatcaagacactagatctgccttgtattgtcgatgtctaacccacaaaaggctttgaacgacttcttgtcttctgaatctgttcacacccacgactcttctagaaagcaatctaacaagcaatcttctgacgaaggtagatcttcttctcaaccatctcaccacca…	0.78	0	0
p33-syn045C-tSYNTER7	aaacgctttcaaagttttcttctataaacatacttgtggcagcttgttttttttgttttatttttaagttttgttggctctctgagaactttcaaaaaaagaactcgaccccgccccgccctcgtgcggtactgtttctgatgcccgcaccacgagcgctgacaaactaaaggaactgaataaaaaatcctaggtatatatatggctgctgacagatattctgcacttaaaaactaaaaatattataccaacttttctttttctgatggctccaggtaagaaggttgctccagctccattcggtgctaagtctaccaagtctaacaaggctaagaacccattgacccactctaccccaaagaacttcggtatcggtcaagctgttcaaccaaagagaaa…	0.94	0	0
p16-syn049W-tSYNTER16	aagttctgttctagttgttggttagtagtttatggaatgctaatggcattagtgatgtaggaatatttttggtgtagtgtatgggtgttgtgaaaatatttgcctcgacaccaatgacccatatagccgcgattgcggcccgcacatagcgccgccccggtacgtttactcccttcgcccccactcgtgcctaggcgaagttatatatacagccacttttttgtttagaaagaaaagtataattatcttacatacattgatttttgatgccaggtttgaagttggttgaagctttggaatacagatgtgacagattggaaagattgatcggtgctggttactctgctaactctgacgtttctgttcaattggacgaattgtacaaccaattgcacagat…	0.75	0	0
