## Supplementary material for "Reconstruct a eukaryotic chromosome arm by *de novo* design and synthesis": Table S5 Oligonucleotides in this paper. Related to STAR Methods

### Sheet: Sheet1
Primer pairs	Sequences	Amplicon size (bp)	Description
YLL003W_1	F: CTTGGGCGTTTGGAAGAGAAGAATGTTG	256	PCRtag for ptWT10 and ptWT10U, related to Figure S1B and Figure S1D
	R: TTTAACACGGTCCATGCTTGGAGCTAAC
YLL003W_2	F: CGAGACCGTTGAGGTTTTCAGACACAGA	355
	R: TCTCAATGGCTTACCTCTGGTTGGGCTA
YLL004W_1	F: TCGTGAGAATCCAATCAATGGTCACGCC	382
	R: CAACTGGCCTAAAACTGGGGCCATGATC
YLL008W_1	F: ATTCGACTTAGATGCTGACGACACTACC	430
	R: AAAGTCAGCCTTAGCCTCTTCGCTGTCA
YLL008W_2	F: TGCTACCATTCCAATCGCTTTGTTAGGC	205
	R: TCTAGCGATTTGCTTGCCGACATCGGCA
YLL011W_1	F: CGTTACCCAGCCAAGATTCCACGATAAA	310
	R: ATCAGCACCCCAGCTCAAGTCACTGACA
YLL018W_1	F: GGCTTCGGCTTCGGCTTCACTTCTT	373
	R: CGTCGATTTAGACGAGGCCAAAGACTCA
YLL018W_2	F: GAATTGAGGGCTTTGGGCCAAATAAGCT	328
	R: CACTATCAGTGAGACCCCTGAAGCTTTA
YLL031C_1	F: GATGCACAAAGGACCCATCAACCAACCA	496
	R: TACTACCAGCGGTGTTAACCCAAGCACC
YLL031C_2	F: GATAGCGGTAGCCAATAAAGTGCCCCAA	328
	R: TCCACCTACCTCAGACCCTGAAAAGTTC
YLL031C_3	F: GGTGAAGTGATCTGGACCGTACTTATGA	310
	R: TATCGACGCTGGTAGCAATTTTGACGGT
YLL034C_1	F: AACCAAGGCGGCTAAATCGGCACCA	349
	R: CGACGAATTAGATGCCTTAGTTCCTCGT
YLL034C_2	F: GTCTGGAACGGTGGCAAAACCTTCACGT	256
	R: CACCGCTACCGATTCAAGCGAAGACAAT
YLL034C_3	F: TTTCAAGTCGGCACCGACGAAACCAGGA	427
	R: TTCAGGCATGAGCGGTGAATCAGAGAAG
YLL035W_1	F: CTTCAGCCATTTCGCTGGTTGGCAAGAT	283
	R: CAATGGGGTGCTCCAGTAACCTGGAACT
YLL035W_2	F: TGCCGCTTACGACACCCGTATTATGGTT	232
	R: ACACAAGTGTTGACCCAAGCTGATTGGA
YLL036C_1	F: ACCGATAGTACCACGGTTGTCAGCCCAA	433
	R: ATTGAAGGCTCCAAAGTGGCCAATCTTG
YLL036C_2	F: CAATTGAGCGGCAACTAATTTAGCGGCG	217
	R: TCCATCGGCCCAACAGGCCAGCTTGACC
ptWT_J_1	F: TGATCCAAACCTTTTTACTCCACG	1572	Junction PCR for ptWT10, related to Figure S1C
	R: GGTAAATGATTTCACAAATGACAACAATCTTC
ptWT_J_2	F: AGCAACAGCAACACCAGATC	1397
	R: ATTGAAGGCTCCAAAGTGGCCAATCTTG
ptWT_J_3	F: TTTCAAGTCGGCACCGACGAAACCAGGA	2214
	R: GCGTTACTGACACTGTGGTCACAGC
ptWT_J_4	F: AAGAATCCCCGAGTGAAAAAAGC	2342
	R: CACTATCAGTGAGACCCCTGAAGCTTTA
ptWT_J_5	F: ATGGCAACTTACCGTAGTTGTC	1820
	R: ATCAGCACCCCAGCTCAAGTCACTGACA
ptWT_J_6	F: CGTTACCCAGCCAAGATTCCACGATAAA	2412
	R: AAAGTCAGCCTTAGCCTCTTCGCTGTCA
ptWT_J_7	F: TGCTACCATTCCAATCGCTTTGTTAGGC	2373
	R: TCAGCAAACTCGCTGACGTTC
ptWT_J_8	F: CAACAGATCAACCTTGAAAGTACGAC	1336
	R: AGATTGTACTGAGAGTGCACC
ptWT_J_9	F: TGTGTTAGAAGGACGAGTCACC	393
	R: ATCCGCATGTGATCGTATTGC
ptWTu_J_1	F: TGATCCAAACCTTTTTACTCCACG	1572	Junction PCR for ptWT10U, related to Figure S1E
	R: GGTAAATGATTTCACAAATGACAACAATCTTC
ptWTu_J_2	F: CAATTGAGCGGCAACTAATTTAGCGGCG	2130
	R: TGCCGCTTACGACACCCGTATTATGGTT
ptWTu_J_3	F: CAATGGGGTGCTCCAGTAACCTGGAACT	1699
	R: CGACGAATTAGATGCCTTAGTTCCTCGT
ptWTu_J_4	F: ATGGCAACTTACCGTAGTTGTC	1671
	R: CGAGACCGTTGAGGTTTTCAGACACAGA
ptWTu_J_5	F: AGATTGTACTGAGAGTGCACC	1768
	R: ATCAGCACCCCAGCTCAAGTCACTGACA
WT-1	F: TCTAGCAGAGGGCGAGTCCAAT	477	Probes amplification for Southern blot. Related to Figure 1C
	R: CTTGCAAGGCCCTTAAGAACCG
WT-2	F: CAGTGATGACAAAACTGTCAAGCTA	475
	R: TGAACGTGATAAATTCCTCATATCATAA
WT-3	F: ATTGCAGAAAGAGCAAGAGAAACAG	397
	R: GACAAGGACAATGGACTCCAAA
WT-4	F: TGTCAAATTTGCCGGAGATGATACA	392
	R: AATAAAGAAATAAAGTGCTTTCGAGC
WT-5	F: CAGAGTTTTTCCACATCACTAC	354
	R: ATTCAAGGATTTCACCTCTAGT
F is for forward primer; R is for reverse primer.
