## Supplementary material for "Reconstruct a eukaryotic chromosome arm by *de novo* design and synthesis": Table S6. Strains in this paper. Related to STAR Methods.

### Sheet: Sheet2
Systematic Name	Name	Genotype	Description	Soure
JDY6004	ptWT10 in BY4742	MAT α, [ptWT10::HIS3-LYS2] leu2Δ0 lys2Δ0 ura3Δ0 his3Δ1	Related to Fig.1C,F,H , S1 and S2A-H	This paper
JDY6005	ptWT10 in BY4742 colonies after 125 mitotic generations	MAT α, [ptWT10::HIS3-LYS2] leu2Δ0 lys2Δ0 ura3Δ0 his3Δ1	The strains were got from JDY6004 after125 mitotic generations, used to confirm the stability analysis of assembled chromosomes. Related to Fig.1D	This paper
JDY6006	ptWT10U in BY4742	MAT α, [ptWT10U::HIS3-LYS2] leu2Δ0 lys2Δ0 ura3Δ0 his3Δ1	Related to Fig.1C,G,I , S1 and S2A-H	This paper
JDY6007	ptWT10U in BY4742 colonies after 125 mitotic generations	MAT α, [ptWT10U::HIS3-LYS2] leu2Δ0 lys2Δ0 ura3Δ0 his3Δ1	The strains were got from JDY6008 after125 mitotic generations, used to confirm the Stability analysis of assembled chromosomes. Related to Fig.1D	This paper
JDY6008	yWT10	MAT a, yll050cΔ::KanMX4 yll034c-yll036cΔ yll031cΔ yll018cΔ::LEU2 yll011wΔ::LYS2 yll008wΔ yll003w-yll004wΔ::NATNT2 [ptWT10::HIS3-LYS2] his3Δ1 leu2Δ0 lys2Δ0 ura3Δ0	Related to Fig.1E, J-M and S2I	This paper
JDY6009	yWT10U	MAT a, yll050cΔ::KanMX4 yll034c-yll036cΔ yll031cΔ yll018cΔ::LEU2 yll011wΔ::LYS2 yll008wΔ yll003w-yll004wΔ::NATNT2 [ptWT10U::HIS3-LYS2] his3Δ1 leu2Δ0 lys2Δ0 ura3Δ0	Related to Fig.1E, J-M and S2I	This paper
JDY6010	chrXII/synXIIL+Neo0	MAT a/α, chrXII/synXIIL(F::LEU2) [Neo0::HIS3-LYS2] his3Δ1/his3Δ1 leu2Δ0/leu2Δ0 ura3Δ0/ura3Δ0 lys2Δ0 /lys2Δ0	Related to Fig.2B	This paper
JDY6011	Tel-cap I+Neo0	MAT a/α, chrXII/synXIILΔI (F::LEU2, Tel-capI::s.pHIS5) [Neo0::HIS3-LYS2] his3Δ1/his3Δ1 leu2Δ0/leu2Δ0 ura3Δ0/ura3Δ0 lys2Δ0 /lys2Δ0		This paper
JDY6012	Tel-cap II+Neo0	MAT a/α, chrXII/synXIILΔII (F::LEU2, Tel-cap II::s.pHIS5) [Neo0::HIS3-LYS2] his3Δ1/his3Δ1 leu2Δ0/leu2Δ0 ura3Δ0/ura3Δ0 lys2Δ0 /lys2Δ0		This paper
JDY6013	Tel-cap III+Neo0	MAT a/α, chrXII/synXIILΔIII (F::LEU2, Tel-cap III::s.pHIS5) [Neo0::HIS3-LYS2] his3Δ1/his3Δ1 leu2Δ0/leu2Δ0 ura3Δ0/ura3Δ0 lys2Δ0 /lys2Δ0		This paper
JDY6014	Tel-cap IV(chrXIILΔ)+Neo0	MAT a/α, chrXII/synXIILΔIV (F::LEU2, Tel-cap IV::s.pHIS5) [Neo0::HIS3-LYS2] his3Δ1/his3Δ1 leu2Δ0/leu2Δ0 ura3Δ0/ura3Δ0 MET15/met15Δ0 lys2Δ0 /lys2Δ0		This paper
JDY6015	chrXII/synXIIL+ptWT10	MAT a/α, chrXII/synXIIL(F::LEU2) [ptWT10::HIS3-LYS2] his3Δ1/his3Δ1 leu2Δ0/leu2Δ0 ura3Δ0/ura3Δ0 lys2Δ0 /lys2Δ0		This paper
JDY6016	Tel-cap I+ptWT10	MAT a/α, chrXII/synXIILΔI (F::LEU2, Tel-cap I::s.pHIS5) [ptWT10::HIS3-LYS2] his3Δ1/his3Δ1 leu2Δ0/leu2Δ0 ura3Δ0/ura3Δ0 lys2Δ/lys2Δ0		This paper
JDY6017	Tel-cap II+ptWT10	MAT a/α, chrXII/synXIILΔI (F::LEU2, Tel-cap II::s.pHIS5) [ptWT10::HIS3-LYS2] his3Δ1/his3Δ1 leu2Δ0/leu2Δ0 ura3Δ0/ura3Δ0 lys2Δ/lys2Δ0		This paper
JDY6018	Tel-cap III+ptWT10	MAT a/α, chrXII/synXIILΔIII (F::LEU2, Tel-cap III::s.pHIS5) [ptWT10::HIS3-LYS2] his3Δ1/his3Δ1 leu2Δ0/leu2Δ0 ura3Δ0/ura3Δ0 lys2Δ/lys2Δ0		This paper
JDY6019	Tel-cap IV(chrXIILΔ)+ptWT10	MAT a/α, chrXII/synXIILΔIV (F::LEU2, Tel-cap IV::s.pHIS5) [ptWT10::HIS3-LYS2] his3Δ1/his3Δ1 leu2Δ0/leu2Δ0 ura3Δ0/ura3Δ0 MET15/met15Δ0 lys2Δ/lys2Δ0		This paper
JDY6020	yll002WΔ	MAT α, yll002WΔ::KanMX4 his3Δ1 leu2Δ0 lys2Δ0 ura3Δ0	Related to Fig.2C	YKO collection
JDY6021	yll006WΔ	MAT α, yll006WΔ::KanMX4 his3Δ1 leu2Δ0 lys2Δ0 ura3Δ0		YKO collection
JDY6022	yll002WΔ yll006WΔ	MAT α, yll006WΔ::KanMX4 yll002WΔ::HIS3 his3Δ1 leu2Δ0 lys2Δ0 ura3Δ0		This paper
JDY6023	chrXII/chrXIILΔ ptWT11 (YLL002W)	MAT a/α, chrXII/synXIILΔIV (F::LEU2, Tel-cap IV::s.pHIS5) [ptWT11(YLL002W)::KanMX4-HIS3-LYS2] his3Δ1/his3Δ1 leu2Δ0/leu2Δ0 ura3Δ0/ura3Δ0 lys2Δ/lys2Δ0 MET15/met15Δ0	Related to Fig.2D	This paper
JDY6024	chrXII/chrXIILΔ ptWT11 (YLL006W)	MAT a/α, chrXII/synXIILΔIV (F::LEU2, Tel-cap IV::s.pHIS5) [ptWT11(YLL006W)::KanMX4-HIS3-LYS2] his3Δ1/his3Δ1 leu2Δ0/leu2Δ0 ura3Δ0/ura3Δ0 lys2Δ/lys2Δ0 MET15/met15Δ0		This paper
JDY6025	yWT12	MAT α, synXIILΔIV (F::LEU2, Tel-cap IV::s.pHIS5) [ptWT12::KanMX4-HIS3-LYS2] leu2Δ0 lys2Δ0 ura3Δ0 his3Δ1 met15Δ	Related to Fig.3 and S3,Table.S2	This paper
JDY6026	yWT18	MAT α, synXIILΔIV (F::LEU2, Tel-cap IV::s.pHIS5) [ptWT18::KanMX4-HIS3-LYS2] leu2Δ0 lys2Δ0 ura3Δ0 his3Δ1 met15Δ		This paper
JDY6027	yWT25	MAT α, synXIILΔIV (F::LEU2, Tel-cap IV::s.pHIS5) [ptWT25::NatNT2-KanMX4-HIS3-LYS2] leu2Δ0 lys2Δ0 ura3Δ0 his3Δ1 met15Δ		This paper
JDY6028	Heterodiploid for syn003w	MAT a/α, YLL003W/yll003wΔ0 [pSWI6-syn003W-TNM13-LEU2] his3Δ1/his3Δ1 leu2Δ0/leu2Δ0 ura3Δ0/ura3Δ0 LYS2/lys2Δ0 MET15/met15Δ0	Related to Fig.4B	This paper
JDY6029	Heterodiploid for syn004w	MAT a/α, YLL004W/yll004wΔ0 [pD4C-syn004W-tSYNTH2-LEU2] his3Δ1/his3Δ1 leu2Δ0/leu2Δ0 ura3Δ0/ura3Δ0 LYS2/lys2Δ0 MET15/met15Δ0
JDY6030	Heterodiploid for syn008w	MAT a/α, YLL008W/yll008wΔ0 [pA-syn008W- tSYNTH7-LEU2] his3Δ1/his3Δ1 leu2Δ0/leu2Δ0 ura3Δ0/ura3Δ0 LYS2/lys2Δ0 MET15/met15Δ0
JDY6031	Heterodiploid for syn011w	MAT a/α, YLL011W/yll011wΔ0 [pC2D-syn011W-tSYNTH27-LEU2] his3Δ1/his3Δ1 leu2Δ0/leu2Δ0 ura3Δ0/ura3Δ0 LYS2/lys2Δ0 MET15/met15Δ0
JDY6032	Heterodiploid for syn018c	MAT a/α, YLL018C/yll018cΔ0 [pFEC-syn018C-tSYNTH29-LEU2] his3Δ1/his3Δ1 leu2Δ0/leu2Δ0 ura3Δ0/ura3Δ0 LYS2/lys2Δ0 MET15/met15Δ0
JDY6033	Heterodiploid for syn031c	MAT a/α, YLL031C/yll031cΔ0 [pFEC-wt031C-Tsynth13-LEU2] his3Δ1/his3Δ1 leu2Δ0/leu2Δ0 ura3Δ0/ura3Δ0 LYS2/lys2Δ0 MET15/met15Δ0
JDY6034	Heterodiploid for syn034c	MAT a/α, YLL034C/yll034cΔ0 [pB-syn034C-tSYNTH30-LEU2] his3Δ1/his3Δ1 leu2Δ0/leu2Δ0 ura3Δ0/ura3Δ0 LYS2/lys2Δ0 MET15/met15Δ0
JDY6035	Heterodiploid for syn035w	MAT a/α, YLL035W/yll035w *(ATG start codon mutated to AAG) [pD-syn035W-tsynth12-LEU2] his3Δ1/his3Δ1 leu2Δ0/leu2Δ0 ura3Δ0/ura3Δ0 LYS2/lys2Δ0 MET15/met15Δ0
JDY6036	Heterodiploid for syn036c	MAT a/α, YLL036C/yll036cΔ0 [pE-syn036C-Tsynth23-LEU2] his3Δ1/his3Δ1 leu2Δ0/leu2Δ0 ura3Δ0/ura3Δ0 LYS2/lys2Δ0 MET15/met15Δ0
JDY6037	Heterodiploid for syn050c	MAT a/α YLL050C/yll050cΔ0 [pCLB-syn050C-tsynth6-LEU2] leu2Δ0/ leu2Δ0 ura3Δ0/ ura3Δ0 his3Δ1/ his3Δ1 lys2Δ0/LYS2 met15Δ0/MET15
JDY6038	yll002WΔ+	MAT α, yll002WΔ::KanMX4 his3Δ1 leu2Δ0 lys2Δ0 ura3Δ0 [pF -syn002W-tGUO1-URA3]	Related to Fig.4C	This paper
JDY6039	yll006WΔ+	MAT α, yll006WΔ::KanMX4 his3Δ1 leu2Δ0 lys2Δ0 ura3Δ0 [pC-syn006W-tSYNTH8-URA3]		This paper
JDY6040	ptSYN10 in BY4742	MAT α, [ptSYN10::URA3-HIS3-LYS2] leu2Δ0 lys2Δ0 ura3Δ0 his3Δ1	Related to Fig.S5D	This paper
JDY6041	ySYN10	MAT α, yll050cΔ::KanMX4 yll034c-yll036cΔ yll031cΔ yll018cΔ::LEU2 yll011wΔ::LYS2 yll008wΔ yll003w-yll004wΔ::NATNT2 [ptSYN10::URA3-HIS3-LYS2] his3Δ1 leu2Δ0 lys2Δ0 ura3Δ0	Related to Fig.S5B,C	This paper
JDY6042	chrXII/chrXIILΔ ptSYN12	MAT a/α, chrXII/synXIILΔIV (F::LEU2, Tel-cap IV::s.pHIS5) [ptSYN12::URA3-HIS3-LYS2] his3Δ1/his3Δ1 leu2Δ0/leu2Δ0 ura3Δ0/ura3Δ0 met15Δ0/MET15 lys2Δ0/LYS2	Related to Fig.S5F	This paper
JDY6043	chrXII/chrXIILΔ ptSYN24	MAT a/α, chrXII/synXIILΔIV (F::LEU2, Tel-cap IV::s.pHIS5) [ptSYN24::URA3-HIS3-LYS2] his3Δ1/his3Δ1 leu2Δ0/leu2Δ0 ura3Δ0/ura3Δ0 met15Δ0/MET15 lys2Δ0/lys2Δ0	Related to Fig.S5K	This paper
JDY6044	ySYN24	MAT α, synXIILΔIV (F::LEU2, Tel-cap IV::s.pHIS5) [ptSYN24::URA3-HIS3-LYS2] leu2Δ0 lys2Δ0 ura3Δ0 his3Δ1 met15Δ	Related to Fig.5,S5H-I,L-M	This paper
JDY6045	yll018c-a Δ+	MAT a, yll018c-aΔ::KanMX4 [ p24-syn018C-A-tSYNTER10-URA3] leu2Δ0 met15Δ0 ura3Δ0 his3Δ1	Related to Fig. S4	This paper
JDY6046	yll027w Δ+	MAT a, yll027wΔ::KanMX4 [p21-syn027W-tSYNTER19-URA3] leu2Δ0 met15Δ0 ura3Δ0 his3Δ1
JDY6047	yll033w Δ+	MAT a, yll033wΔ::KanMX4 [p15-syn033W-tSYNTER6-URA3] leu2Δ0 met15Δ0 ura3Δ0 his3Δ1
JDY6048	yll009c Δ+	MAT α, yll009cΔ::KanMX4 [p1-syn009C-tSYNTER8-URA3] leu2Δ0 lys2Δ0 ura3Δ0 his3Δ1
JDY6049	yll042c Δ+	MAT a, yll042cΔ::KanMX4 [p11-syn042C-tSYNTH24-URA3] leu2Δ0 met15Δ0 ura3Δ0 his3Δ1
JDY6099	yll043w Δ+	MAT a, yll043wΔ::KanMX4 [p22-syn043W-tSTNTER9-URA3] leu2Δ0 met15Δ0 ura3Δ0 his3Δ1
JDY6100	yhl033c Δ yll045c Δ	MAT α, yhl033cΔ::KanMX4 yll045wΔ::KanMX4, [p33-syn045C-tSYNTER7-URA3]his3Δ1 leu2Δ0 lys2Δ0 ura3Δ0
JDY6101	yll028w Δ+	MAT a, yll028wΔ::KanMX4 [p29-wt028W-tSYNTH15-URA3] leu2Δ0 met15Δ0 ura3Δ0 his3Δ1
JDY6102	yll030c Δ+	MAT a, yll030cΔ::KanMX4 [p25-syn030C-tSYNTER8-URA3] leu2Δ0 met15Δ0 ura3Δ0 his3Δ1
JDY6103	yll038c Δ+	MAT a, yll038cΔ::KanMX4 [p19-syn038C-tSYNTER21-URA3] leu2Δ0 met15Δ0 ura3Δ0 his3Δ1
JDY6104	yll040c Δ+	MAT a, yll040cΔ::KanMX4 [p18-syn040C-tSYNTER22-LEU2] leu2Δ0 met15Δ0 ura3Δ0 his3Δ1
JDY6105	yll049w Δ+	MAT a, yll049wΔ::KanMX4 [p16-syn049W-tSYNTER16-URA3] leu2Δ0 met15Δ0 ura3Δ0 his3Δ1

### Sheet: Sheet1
	ptWTu 10∆-3
	ptSYN 10∆-3
	Chr.XIIL∆ ptWT25L-3
	Chr.XIIL∆ ptSYN24L-3
		Chr.XIIL∆ ptWT18L-3
		Chr.XIIL∆ ptWT12L-2
		Chr.XIIL∆ ptWT12L-3
		those were three colonies used to transcriptome analysis,related to Figure S9
		ptWT 10∆-1
